# Estimation of indirect genetic effects and heritability under assortative mating

**DOI:** 10.1101/2023.07.10.548458

**Authors:** Alexander Strudwick Young

## Abstract

Both direct genetic effects (effects of alleles in an individual on that individual) and indirect genetic effects — effects of alleles in an individual (e.g. parents) on another individual (e.g. offspring) — can contribute to phenotypic variation and genotype-phenotype associations. Here, we consider a phenotype affected by direct and parental indirect genetic effects under assortative mating at equilibrium. We generalize classical theory to derive a decomposition of the equilibrium phenotypic variance in terms of direct and indirect genetic effect components. We extend this theory to show that popular methods for estimating indirect genetic effects or ‘genetic nurture’ through analysis of parental and offspring polygenic predictors (called polygenic indices or scores — PGIs or PGSs) are substantially biased by assortative mating. We propose an improved method for estimating indirect genetic effects while accounting for assortative mating that can also correct heritability estimates for bias due to assortative mating. We validate our method in simulations and apply it to PGIs for height and educational attainment (EA), estimating that the equilibrium heritability of height is 0.699 (S.E. = 0.075) and finding no evidence for indirect genetic effects on height. We estimate a very high correlation between parents’ underlying genetic components for EA, 0.755 (S.E. = 0.035), which is inconsistent with twin based estimates of the heritability of EA, possibly due to confounding in the EA PGI and/or in twin studies. We implement our method in the software package *snipar*, enabling researchers to apply the method to data including observed and/or imputed parental genotypes. We provide a theoretical framework for understanding the results of PGI analyses and a practical methodology for estimating heritability and indirect genetic effects while accounting for assortative mating.
