## Supplementary Tables for "Estimation of indirect genetic effects and heritability under assortative mating"

### Sheet: Supplementary Table 1
0	0	0.5	0.507727	0.506052	0	0	0	0	1.00331	0.00064651	0	0	0
0.25	0	0.5	0.570768	0.533357	0	0	0	0	1.07014	0.129582	0	0	0
0.5	0	0.5	0.702817	0.588409	0	0	0	0	1.19444	0.286721	0	0	0
0.75	0	0.5	0.970113	0.660108	0	0	0	0	1.46963	0.495174	0	0	0
0	0	0.5	0.495651	0.507608	0.125	0.123485	-0.0082452	-0.0112594	0.976444	-0.0020583	-0.0065399	-0.0292113	-0.0005886
0.25	0	0.5	0.57079	0.507668	0.125	0.127863	0.0149769	0.0513943	1.12434	0.137516	0.0138645	0.0867668	0.0578241
0.5	0	0.5	0.722862	0.519737	0.125	0.141245	0.0173051	0.142345	1.39082	0.316761	0.0688686	0.174405	0.148951
0.75	0	0.5	1.08533	0.567762	0.125	0.163325	0.00277812	0.300831	1.9116	0.549877	0.132268	0.267954	0.270072
0	0.5	0.5	0.495756	0.496953	0.125	0.12521	0.174818	0.173577	0.997591	-0.0030547	-0.0039485	0.495789	-0.0042844
0.25	0.5	0.5	0.606413	0.482645	0.125	0.154922	0.174204	0.293139	1.25644	0.18729	0.109017	0.56789	0.143951
0.5	0.5	0.5	0.848578	0.476393	0.125	0.215979	0.171188	0.523976	1.78126	0.408084	0.266991	0.651	0.327079
0.75	0.5	0.5	1.47064	0.458842	0.125	0.376834	0.180483	1.16359	3.2051	0.670389	0.512949	0.780028	0.5857
0	1	0.5	0.502985	0.498754	0.125	0.126018	0.353767	0.356794	1.00848	0.00121488	0.00121488	1	0.00119938
0.25	1	0.5	0.655372	0.450929	0.125	0.203575	0.351628	0.573419	1.45338	0.237138	0.237138	1	0.237133
0.5	1	0.5	0.952678	0.413472	0.125	0.344958	0.354359	0.984102	2.30409	0.480597	0.480597	1	0.480593
0.75	1	0.5	1.72844	0.378627	0.125	0.732876	0.354528	2.08152	4.56502	0.725553	0.725553	1	0.725544
Supplementary Table 1. Simulation variance components and correlations. From left to right: the correlation between parents' phenotypes; the correlation between direct and indirect genetic effects of variants; the random-mating variance due to direct genetic effects (DGEs); the variance due DGEs after 20 generations of mating; the heritability after 20 generations of mating; the random-mating var…

### Sheet: Supplementary Table 2
Simulation parameters
			Est.	S.E.	Est.	S.E.	Est.	S.E.	Est.	S.E.	Est.	S.E.	Est.	S.E.	Est.	S.E.	Est.	S.E.	Est.	S.E.
0	0	0	0.70652	0.00406739	0.0037563	0.00406739	0.000646507	0.00408255	0.986369	0.012051	0.000655435	0.00414157	0.506056	0.00209725	0.999991	5.9573e-05	0.00530759	0.00577343	0.00540393	0.00590903
0.25	0	0	0.732772	0.00422038	-0.00163535	0.00422038	0.129582	0.004014	1	0.00537259	0.129582	0.00407154	0.533357	0.00247882	1	0.00078365	-0.00223174	0.00519899	-0.00268311	0.00651948
0.5	0	0	0.761769	0.00445887	0.000173677	0.00445887	0.286721	0.00374693	0.986172	0.0126541	0.289577	0.00541486	0.590775	0.0045029	0.995996	0.00372249	-0.00287842	0.00419981	-0.00437322	0.00636455
0.75	0	0	0.809017	0.00471934	0.0026629	0.00471934	0.495174	0.00308152	0.991484	0.0130554	0.497312	0.00545328	0.662916	0.00719147	0.995765	0.00653287	0.000444291	0.00374978	0.000882391	0.00744685
0	0.125	0	0.704369	0.0040143	-0.00392828	0.0040143	-0.00205834	0.00408253	0.977366	0.0118309	-0.00210611	0.00416895	0.507584	0.00211164	1.00005	8.92612e-05	-0.00552978	0.00569505	-0.00557086	0.00570652
0.25	0.125	0	0.713156	0.00399594	0.0291297	0.00399594	0.137516	0.00400535	1	0.00587138	0.137516	0.00406902	0.507668	0.00238834	1	0.000832386	0.0408462	0.0057662	0.0491027	0.00721479
0.5	0.125	0	0.720109	0.00407137	0.0578321	0.00407137	0.316761	0.00367292	0.997697	0.012491	0.31726	0.00501173	0.520117	0.00382275	0.999269	0.00255903	0.0796664	0.00501774	0.11786	0.00787999
0.75	0.125	0	0.752319	0.00426105	0.0660177	0.00426105	0.549877	0.00284813	0.996835	0.0129344	0.550661	0.00522779	0.568753	0.00661711	0.998257	0.00713705	0.0864311	0.0040526	0.165632	0.00752277
0	0.125	0.5	0.705361	0.00297541	0.124324	0.00297541	-0.00305469	0.00408251	1	0.00455591	-0.00305469	0.00408253	0.496953	0.00202265	1	1.13667e-05	0.176255	0.00472442	0.205429	0.00655002
0.25	0.125	0.5	0.698033	0.00291177	0.140631	0.00291177	0.18729	0.00393934	1	0.00382787	0.18729	0.00400154	0.482645	0.00235485	1	0.000864733	0.201468	0.00479984	0.277417	0.0080431
0.5	0.125	0.5	0.686528	0.00289484	0.153031	0.00289484	0.408084	0.00340267	0.989336	0.0100975	0.410676	0.00521646	0.478489	0.00423539	0.995621	0.00419371	0.218417	0.00363342	0.359261	0.00596162
0.75	0.125	0.5	0.677283	0.00282753	0.161391	0.00282753	0.670389	0.00224776	0.999702	0.0054669	0.670455	0.00316783	0.458933	0.00442986	0.9998	0.00367805	0.238115	0.00360301	0.452024	0.00783009
0	0.125	1	0.707802	0.000843933	0.249725	0.000843933	0.00121488	0.00408254	1	0.0023002	0.00121488	0.00408255	0.498754	0.00203866	1	1.30236e-06	0.352818	0.00151923	0.476688	0.00467404
0.25	0.125	1	0.66942	0.000801619	0.239171	0.000801619	0.237138	0.00385297	0.993776	0.00555496	0.238269	0.00480201	0.451599	0.00284691	0.998517	0.00135167	0.355227	0.00206388	0.538413	0.00308633
0.5	0.125	1	0.642635	0.000767446	0.225846	0.000767446	0.480597	0.00313959	0.998808	0.00331187	0.480895	0.00394579	0.413709	0.00318259	0.999427	0.00167494	0.350778	0.00203383	0.580585	0.00322563
0.75	0.125	1	0.615244	0.000736102	0.216781	0.000736102	0.725553	0.00193339	0.99973	0.003726	0.725607	0.00265642	0.378702	0.00369878	0.999804	0.00276299	0.352156	0.0026926	0.622344	0.00260018
Supplementary Table 2. Two generation PGI results for true direct genetic effect PGI. We give first the simulation parameters. From left to right: the correlation between parents' phenotypes, the random mating variance due to parental indirect genetic effects (IGEs), and the correlation between direct and indirect genetic effects. Then we give the parameters inferred from two-generation analysis …

### Sheet: Supplementary Table 3
Simulation parameters
			Est.	S.E.	Est.	S.E.	Est.	S.E.	Est.	S.E.	Est.	S.E.	Est.	S.E.	Est.	S.E.	Est.	S.E.	Est.	S.E.
0	0	0	0.501	0.005	-0.002	0.005	0.016	0.004	0.488	0.01	0.032	0.008	0.523	0.004	0.983	0.004	-0.021	0.01	-0.022	0.01
0.25	0	0	0.506	0.005	0.033	0.005	0.072	0.004	0.512	0.01	0.132	0.008	0.535	0.005	0.936	0.005	0.002	0.008	0.002	0.01
0.5	0	0	0.495	0.005	0.075	0.005	0.159	0.004	0.492	0.01	0.278	0.008	0.581	0.006	0.859	0.006	0.007	0.007	0.01	0.01
0.75	0	0	0.516	0.005	0.117	0.005	0.336	0.004	0.53	0.011	0.488	0.007	0.651	0.009	0.77	0.008	0.003	0.005	0.006	0.01
0	0.125	0	0.505	0.005	-0.001	0.005	0.002	0.004	0.501	0.01	0.003	0.008	0.51	0.004	0.998	0.004	-0.004	0.01	-0.004	0.01
0.25	0.125	0	0.49	0.005	0.054	0.005	0.076	0.004	0.506	0.01	0.14	0.008	0.509	0.005	0.931	0.005	0.036	0.008	0.043	0.01
0.5	0.125	0	0.457	0.005	0.128	0.005	0.19	0.004	0.477	0.01	0.329	0.008	0.529	0.006	0.828	0.007	0.077	0.007	0.117	0.011
0.75	0.125	0	0.454	0.004	0.187	0.004	0.387	0.003	0.495	0.01	0.561	0.007	0.582	0.009	0.717	0.009	0.08	0.006	0.157	0.01
0	0.125	0.5	0.498	0.004	0.094	0.004	-0.001	0.004	0.498	0.008	-0.002	0.008	0.498	0.004	1.001	0.004	0.191	0.011	0.226	0.013
0.25	0.125	0.5	0.477	0.004	0.154	0.004	0.11	0.004	0.516	0.009	0.193	0.008	0.486	0.005	0.907	0.005	0.195	0.008	0.27	0.011
0.5	0.125	0.5	0.438	0.004	0.218	0.004	0.253	0.004	0.509	0.009	0.399	0.007	0.469	0.006	0.804	0.007	0.219	0.006	0.35	0.01
0.75	0.125	0.5	0.383	0.003	0.286	0.003	0.49	0.003	0.493	0.009	0.661	0.006	0.446	0.007	0.665	0.009	0.245	0.007	0.452	0.009
0	0.125	1	0.515	0.003	0.182	0.003	-0.002	0.004	0.533	0.006	-0.003	0.008	0.497	0.004	1.001	0.004	0.356	0.009	0.477	0.012
0.25	0.125	1	0.452	0.003	0.25	0.003	0.133	0.004	0.515	0.006	0.229	0.007	0.446	0.004	0.889	0.005	0.363	0.007	0.543	0.009
0.5	0.125	1	0.37	0.002	0.303	0.002	0.288	0.004	0.453	0.006	0.472	0.007	0.406	0.005	0.742	0.006	0.357	0.007	0.579	0.008
0.75	0.125	1	0.335	0.002	0.339	0.002	0.547	0.003	0.491	0.007	0.711	0.004	0.359	0.006	0.638	0.007	0.371	0.007	0.626	0.007
Supplementary Table 3. Two generation PGI results for direct genetic effect PGI with noise level 1. We give first the simulation parameters. From left to right: the correlation between parents' phenotypes, the random mating variance due to parental indirect genetic effects (IGEs), and the correlation between direct and indirect genetic effects. Then we give the parameters inferred from two-genera…

### Sheet: Supplementary Table 4
Simulation parameters
			Est.	S.E.	Est.	S.E.	Est.	S.E.	Est.	S.E.	Est.	S.E.	Est.	S.E.	Est.	S.E.	Est.	S.E.	Est.	S.E.
0	0	0	0.227984	0.00545946	0.00585304	0.00545946	0.00310842	0.00408251	0.102399	0.00492491	0.0295508	0.0379242	0.521124	0.020365	0.973475	0.0340587	-0.00141341	0.0404008	-0.00151451	0.043324
0.25	0	0	0.208621	0.00541873	0.0227406	0.00541873	0.00876618	0.00408224	0.0928648	0.00484254	0.0869514	0.0378504	0.508455	0.0210779	0.921123	0.0344167	0.0206175	0.0410148	0.023259	0.0457602
0.5	0	0	0.197279	0.00532464	0.0666893	0.00532464	0.0379789	0.00407666	0.0891441	0.00483036	0.306932	0.027185	0.605568	0.0237528	0.72043	0.0255241	-0.0204935	0.0252938	-0.0317738	0.039835
0.75	0	0	0.194226	0.00508749	0.141069	0.00508749	0.0961783	0.00404479	0.102246	0.00537954	0.509986	0.0182782	0.680061	0.0253672	0.542158	0.0186127	-0.0173472	0.0152569	-0.0350091	0.0315171
0	0.125	0	0.223466	0.00526664	-0.0148004	0.00526664	-0.00810333	0.00408228	0.0989156	0.00468224	-0.088451	0.0479368	0.467318	0.0205813	1.0797	0.0432009	0.00962275	0.0537142	0.00827716	0.0459519
0.25	0.125	0	0.166257	0.0051013	0.0465526	0.0051013	0.0054406	0.00408243	0.0627263	0.00386152	0.0802145	0.0561508	0.47604	0.0290612	0.924817	0.0526751	0.171427	0.0752488	0.206528	0.0832208
0.5	0.125	0	0.199667	0.00481614	0.0922139	0.00481614	0.0460522	0.00407389	0.107035	0.00518676	0.310831	0.0232102	0.515265	0.0173534	0.722439	0.0216123	0.054511	0.023876	0.0776502	0.0328796
0.75	0.125	0	0.170247	0.00429444	0.17187	0.00429444	0.0935162	0.00404685	0.102741	0.00520678	0.501026	0.0181547	0.512177	0.0186351	0.55045	0.0183408	0.105337	0.0187987	0.179025	0.0286555
0	0.125	0.5	0.175513	0.00472365	0.0301293	0.00472365	0.00316255	0.00408251	0.0615582	0.00332546	0.0490119	0.060602	0.524161	0.0334023	0.954005	0.0568908	0.112765	0.0738165	0.137992	0.0841024
0.25	0.125	0.5	0.185124	0.0042896	0.0866996	0.0042896	0.0182982	0.00408118	0.0857257	0.00399086	0.178597	0.0346143	0.477537	0.0201236	0.836713	0.0318562	0.20002	0.0461572	0.270187	0.056175
0.5	0.125	0.5	0.188733	0.0038245	0.177808	0.0038245	0.0727781	0.00406093	0.117079	0.00477452	0.401344	0.0183165	0.47103	0.0144117	0.645644	0.0174246	0.212783	0.0223917	0.340677	0.0309943
0.75	0.125	0.5	0.117081	0.00303559	0.259977	0.00303559	0.126868	0.00401684	0.0790849	0.00411978	0.647552	0.0150739	0.429111	0.0183527	0.403659	0.0161812	0.251098	0.0224159	0.444195	0.0284269
0	0.125	1	0.230076	0.00372846	0.0819127	0.00372846	0.0028654	0.00408252	0.105931	0.00346148	0.026411	0.0368555	0.511662	0.0193691	0.976387	0.032965	0.316638	0.0564186	0.437889	0.0671248
0.25	0.125	1	0.164052	0.00326443	0.134432	0.00326443	0.0287929	0.00407917	0.0759538	0.00304074	0.280743	0.0313519	0.478266	0.0208473	0.740581	0.0292857	0.28493	0.0465112	0.448518	0.0618486
0.5	0.125	1	0.138413	0.00270616	0.216615	0.00270616	0.0691849	0.00406301	0.0830046	0.0032671	0.472423	0.0194353	0.407066	0.0149958	0.56679	0.0187807	0.349884	0.0313172	0.566172	0.039463
0.75	0.125	1	0.0771797	0.00201898	0.274685	0.00201898	0.114438	0.00402909	0.0507291	0.00266592	0.718102	0.0138841	0.368619	0.0181554	0.318327	0.0147841	0.338115	0.0294159	0.57308	0.0332467
Supplementary Table 4. Two generation PGI results for direct genetic effect PGI with noise level 10. We first give the simulation parameters. From left to right: the correlation between parents' phenotypes, the random mating variance due to parental indirect genetic effects (IGEs), and the correlation between direct and indirect genetic effects. Then we give the parameters inferred from two-gener…

### Sheet: Supplementary Table 5
Simulation parameters
			Est.	S.E.	Est.	S.E.	Est.	S.E.	Est.	S.E.	Est.	S.E.	Est.	S.E.	Est.	S.E.	Est.	S.E.	Est.	S.E.
0	0	0	0.0610571	0.00556627	-0.00548399	0.00556627	0.00314591	0.00408251	0.00728727	0.00134016	0.302193	0.278097	0.724735	0.288828	0.700009	0.276136	-0.278808	0.0382851	-0.379525	0.342809
0.25	0	0	0.0885425	0.00549288	0.00590245	0.00549288	-0.00391882	0.00408249	0.0168881	0.00210458	-0.300626	0.407076	0.356939	0.111716	1.29555	0.400257	0.545596	0.212132	0.421017	0.614422
0.5	0	0	0.0742448	0.00536923	0.0266611	0.00536923	0.00209788	0.00408253	0.0130378	0.0018964	0.138856	0.234321	0.487375	0.132616	0.862955	0.231293	0.152336	0.310073	0.19487	0.35886
0.75	0	0	0.06375	0.0050255	0.0654831	0.0050255	0.00766067	0.00408231	0.012027	0.00190871	0.390939	0.134267	0.547137	0.120616	0.613762	0.132883	0.179044	0.203033	0.32131	0.323772
0	0.125	0	0.0578666	0.00536394	-0.00826709	0.00536394	0.000493515	0.00408255	0.00652337	0.00122014	0.0703648	0.0122321	0.547154	0.318886	0.930094	0.0122381	-0.189514	0.0702836	-0.179911	0.442651
0.25	0.125	0	0.0826992	0.00514842	0.0132709	0.00514842	-0.00291566	0.00408252	0.0156045	0.0019515	-0.22896	0.393279	0.356281	0.114013	1.22539	0.387167	0.546605	0.171791	0.464464	0.62423
0.5	0.125	0	0.062153	0.00478902	0.020273	0.00478902	0.00170556	0.00408254	0.0107955	0.00167414	0.136635	0.283925	0.411303	0.135261	0.86484	0.280881	0.129693	0.0564439	0.13699	0.349915
0.75	0.125	0	0.0515707	0.00428492	0.0971094	0.00428492	0.0233802	0.00408032	0.0100931	0.00168942	0.703432	0.0517112	0.861735	0.150257	0.303668	0.0520202	-0.0652484	0.0677969	-0.179058	0.20708
0	0.125	0.5	0.0782858	0.00479524	0.0059423	0.00479524	0.0063652	0.00408239	0.0121708	0.00149745	0.344837	0.149362	0.760835	0.173453	0.65936	0.147658	-0.215842	0.0957055	-0.346362	0.225614
0.25	0.125	0.5	0.0645892	0.00441966	0.0521543	0.00441966	0.00453821	0.00408247	0.0105376	0.00144955	0.301983	0.193533	0.561949	0.155806	0.701199	0.191572	0.207354	0.293831	0.366335	0.456245
0.5	0.125	0.5	0.0642936	0.00384928	0.0831348	0.00384928	0.00111512	0.00408255	0.0145903	0.00175436	0.0710757	0.242389	0.303561	0.0792095	0.929961	0.23886	1.05855	0.750618	1.417	0.842659
0.75	0.125	0.5	0.0300663	0.00296109	0.0501263	0.00296109	-0.0018415	0.00408254	0.00593008	0.00117974	-0.4492	0.12948	0.10436	0.103965	1.44654	0.129242	5.1811	0.258144	3.68169	1.92386
0	0.125	1	0.0462337	0.0039426	0.0235366	0.0039426	-0.00326928	0.00408251	0.00427373	0.000734434	-3.21015	1.84362e-05	0.118321	0.475714	4.19643	5.4303e-06	-2.40968	0.809256	-1.77662	0.895911
0.25	0.125	1	0.0860107	0.00334617	0.0648959	0.00334617	0.0113808	0.00408202	0.0212286	0.00165659	0.351608	0.0855193	0.530538	0.069975	0.655856	0.0838567	0.115667	0.113898	0.185073	0.166264
0.5	0.125	1	0.0386547	0.00271211	0.057633	0.00271211	0.00483145	0.00408246	0.00688983	0.000972009	0.413369	0.209699	0.366088	0.130863	0.589479	0.208332	0.334394	0.41083	0.461756	0.479448
0.75	0.125	1	0.0395611	0.00198163	0.159888	0.00198163	0.034813	0.0040776	0.0145006	0.00145763	0.713252	0.0328874	0.362385	0.0415623	0.297091	0.0331027	0.314951	0.0843875	0.51425	0.108004
Supplementary Table 4. Two generation PGI results for direct genetic effect PGI with noise level 100. We first give the simulation parameters. From left to right: the correlation between parents' phenotypes, the variance due to parental indirect genetic effects (IGEs), and the correlation between direct and indirect genetic effects. Then we give the parameters inferred from two-generation PGI ana…

### Sheet: Supplementary Table 6
Simulation parameters
			Est.	S.E.	Est.	S.E.	Est.	S.E.	Est.	S.E.	Est.	S.E.	Est.	S.E.	Est.	S.E.	Est.	S.E.	Est.	S.E.
0	0	0	NA	NA	NA	NA	NA	NA	NA	NA	NA	NA	NA	NA	NA	NA	NA	NA	NA	NA
0.25	0	0	NA	NA	NA	NA	NA	NA	NA	NA	NA	NA	NA	NA	NA	NA	NA	NA	NA	NA
0.5	0	0	NA	NA	NA	NA	NA	NA	NA	NA	NA	NA	NA	NA	NA	NA	NA	NA	NA	NA
0.75	0	0	NA	NA	NA	NA	NA	NA	NA	NA	NA	NA	NA	NA	NA	NA	NA	NA	NA	NA
0	0.125	0	0.48	0.005	0.062	0.005	-0.002	0.004	0.455	0.009	-0.005	0.009	0.506	0.005	1.003	0.005	0.132	0.012	0.15	0.015
0.25	0.125	0	0.455	0.005	0.111	0.005	0.074	0.004	0.438	0.009	0.154	0.009	0.518	0.005	0.913	0.006	0.133	0.01	0.179	0.014
0.5	0.125	0	0.441	0.005	0.168	0.005	0.211	0.004	0.431	0.009	0.383	0.008	0.576	0.008	0.782	0.008	0.103	0.007	0.181	0.012
0.75	0.125	0	0.447	0.005	0.21	0.005	0.412	0.003	0.459	0.01	0.604	0.007	0.646	0.011	0.673	0.009	0.075	0.006	0.167	0.011
0	0.125	0.5	0.462	0.004	0.128	0.004	0.005	0.004	0.426	0.008	0.012	0.009	0.504	0.005	0.993	0.005	0.266	0.013	0.344	0.017
0.25	0.125	0.5	0.455	0.004	0.18	0.004	0.107	0.004	0.472	0.008	0.202	0.008	0.492	0.005	0.893	0.005	0.237	0.008	0.346	0.013
0.5	0.125	0.5	0.421	0.004	0.246	0.004	0.274	0.004	0.455	0.008	0.453	0.007	0.516	0.007	0.753	0.007	0.217	0.007	0.395	0.011
0.75	0.125	0.5	0.399	0.003	0.287	0.003	0.516	0.003	0.509	0.009	0.677	0.005	0.468	0.008	0.668	0.009	0.236	0.006	0.457	0.009
0	0.125	1	0.493	0.003	0.174	0.003	0.003	0.004	0.487	0.006	0.006	0.008	0.501	0.004	0.997	0.004	0.348	0.01	0.472	0.013
0.25	0.125	1	0.435	0.003	0.252	0.003	0.135	0.004	0.476	0.006	0.248	0.008	0.457	0.005	0.87	0.005	0.354	0.008	0.547	0.01
0.5	0.125	1	0.404	0.002	0.298	0.002	0.317	0.004	0.519	0.007	0.472	0.006	0.407	0.005	0.773	0.006	0.356	0.006	0.577	0.007
0.75	0.125	1	0.345	0.002	0.336	0.002	0.557	0.003	0.509	0.007	0.712	0.004	0.361	0.006	0.65	0.007	0.371	0.007	0.628	0.007
Supplementary Table 6. Two generation PGI results for population PGI with noise level 1. We analyzed a population effect PGI with noise level 1 for the phenotypes with non-zero indirect genetice effects. For the phenotypes without indirect genetic effects, results will be the same as for a direct effect PGI with noise level (Supplementary Table 3). We give first the simulation parameters. From le…

### Sheet: Supplementary Table 7
# Trios	Value	S.E.	Value	S.E.	Value	S.E.	Value	S.E.	Value	E[Est]	S.E./S.D.	Value	E[Est]	S.E./S.D.	Value	E[Est]	S.E./S.D.	Value	E[Est]	S.E./S.D.		E[Est]	S.E./S.D.	E[Est]	S.E./S.D.	Value	E[Est]	S.E./S.D.
10000	0.131149	0.0137604	0.16251	0.00940746	0.0697674	0.00995232	0.32	0.01	0.05	0.0498576	0.995572	0.6	0.601886	0.977515	0.8	0.827699	0.888742	0.43	0.427561	0.980612	0	-0.00147429	0.937951	-0.00187557	0.942952	0	-0.0266988	0.906396
10000	0.131149	0.0137604	0.16251	0.00940746	0.0697674	0.00995232	0.32	0.1	0.05	0.044846	0.989845	0.6	0.632948	0.929668	0.8	0.942559	0.930628	0.43	0.394317	0.928109	0	-0.0471332	0.946041	-0.0473806	0.949588	0	-0.211252	0.879697
50000	0.131149	0.00615385	0.16251	0.00420714	0.0697674	0.00445046	0.32	0.01	0.05	0.0499304	1.00487	0.6	0.600597	1.0142	0.8	0.806188	0.996643	0.43	0.429274	1.01323	0	-0.000418397	1.01928	-0.000497664	1.02057	0	-0.00597284	1.00195
50000	0.131149	0.00615385	0.16251	0.00420714	0.0697674	0.00445046	0.32	0.1	0.05	0.044805	0.952386	0.6	0.632572	0.80827	0.8	0.93482	0.725621	0.43	0.394924	0.803499	0	-0.0471052	0.866723	-0.0471669	0.867224	0	-0.205382	0.563726
10000	0.288444	0.01298	0.216333	0.00827315	0.230769	0.0094684	0.32	0.01	0.2	0.199216	0.974047	0.6	0.60126	0.980485	0.8	0.807768	0.985078	0.52	0.518026	0.979137	0	-0.00109261	0.99044	-0.00123499	0.989978	0	-0.00743911	0.98856
10000	0.288444	0.01298	0.216333	0.00827315	0.230769	0.0094684	0.32	0.1	0.2	0.179794	1.00876	0.6	0.631535	0.875254	0.8	0.900488	0.967942	0.52	0.479	0.868524	0	-0.0446662	0.935817	-0.0446893	0.93463	0	-0.177752	0.872175
50000	0.288444	0.00580483	0.216333	0.00369987	0.230769	0.00423406	0.32	0.01	0.2	0.200368	0.987903	0.6	0.599667	0.984724	0.8	0.800225	0.986768	0.52	0.52035	0.985261	0	0.000377957	0.982218	0.000343654	0.983124	0	-0.00102336	0.981263
50000	0.288444	0.00580483	0.216333	0.00369987	0.230769	0.00423406	0.32	0.1	0.2	0.178793	0.951273	0.6	0.632804	0.811251	0.8	0.920888	0.930175	0.52	0.477425	0.807208	0	-0.0465379	0.875153	-0.046517	0.875623	0	-0.192072	0.855676
10000	0.52915	0.0119499	0.158745	0.00706965	0.428571	0.00816408	0.32	0.01	0.5	0.499264	0.991234	0.6	0.600337	0.984491	0.8	0.803384	0.981283	0.7	0.698936	0.990683	0	-0.000696519	0.976984	-0.000754399	0.976947	0	-0.00422968	0.974918
10000	0.52915	0.0119499	0.158745	0.00706965	0.428571	0.00816408	0.32	0.1	0.5	0.442845	0.984617	0.6	0.634286	0.87186	0.8	0.958646	0.568287	0.7	0.640117	0.861917	0	-0.0498705	0.920542	-0.0498635	0.919005	0	-0.21779	0.436628
50000	0.52915	0.00534416	0.158745	0.00316164	0.428571	0.0036508	0.32	0.01	0.5	0.500562	0.967272	0.6	0.600019	0.985819	0.8	0.800807	0.986657	0.7	0.700137	0.976473	0	2.76e-06	0.990575	1.91e-05	0.989847	0	-0.00146107	0.990951
50000	0.52915	0.00534416	0.158745	0.00316164	0.428571	0.0036508	0.32	0.1	0.5	0.449051	0.97793	0.6	0.631514	0.805417	0.8	0.898379	0.994411	0.7	0.64486	0.799537	0	-0.0443042	0.875038	-0.0443041	0.874547	0	-0.172999	1.00655
Supplementary Table 7. Simulation results on parameter inference bias and standard error estimation. We simulated data with properties mimicing those we would expect from using either 10,000 or 50,000 trios to estimate the direct genetic effect and average non-transmitted coefficient of a PGI that explains a fraction k=0.05, 0.2, 0.5 of the variance in a random mating population (Supplementary No…
